# Cardiac differentiation roadmap for analysis of plasticity and balanced lineage commitment

**DOI:** 10.1101/2024.04.09.588683

**Authors:** Rebecca R. Snabel, Carla Cofiño-Fabrés, Marijke Baltissen, Verena Schwach, Robert Passier, Gert Jan C. Veenstra

## Abstract

Stem cell-based models of human heart tissue and cardiac differentiation employ monolayer and 3D organoid cultures with different properties, cell type composition, and maturity. Here we show how cardiac monolayer, embryoid body, and engineered heart tissue trajectories compare in a single-cell roadmap of atrial and ventricular differentiation conditions. Using a multiomic approach and gene-regulatory network inference, we identified regulators of the epicardial, atrial and ventricular cardiomyocyte lineages. We identified *ZNF711* as a regulatory switch and safeguard for cardiomyocyte commitment. We show that *ZNF711* ablation prevents cardiomyocyte differentiation in the absence of retinoic acid, causing progenitors to be diverted more prominently to epicardial and other lineages. Retinoic acid rescues this shift in lineage commitment and promotes atrial cardiomyocyte differentiation by regulation of shared and complementary target genes, showing an interplay between *ZNF711* and retinoic acid in cardiac lineage commitment.

**GRAPHICAL ABSTRACT:** 

**HIGHLIGHTS:**

- We present an atlas of cardiac differentiation under different culture conditions, showing progenitor trajectories and cell states reminiscent of the fetal heart.
- Multiome and chromatin accessibility analysis identified candidate regulators of cardiomyocyte and non-cardiomyocyte lineages.
- Distinct trajectories of lineage commitment and differentiation under different culture conditions shows plasticity of first and second heart field progenitors and different ratios of cardiomyocyte and non-myocyte lineages.
- ZNF711 is required for balanced commitment to epicardial and ventricular cardiomyocyte lineages. Retinoic acid rescues a requirement for ZNF711 in cardiomyocyte differentiation, promoting both atrial cardiomyocyte and epicardial differentiation.
