## Supplementary Table S1 for "Cardiac differentiation roadmap for analysis of plasticity and balanced lineage commitment"

### Sheet: S1.Captions
Supplementary Table S1: Motif activity and scANANSE analysis on the day 8 embryoid body multiome
Sheet	Caption
S1A	Motif analysis z-scores per multiome cluster (columns) and motif (rows), only showing the motifs with a positive correlation (Pearson r > 0) to the gene expression measured in pseudobulk across the clusters. Output from motif activity analysis (Methods).
S1B	Motif analysis z-scores per multiome cluster (columns) and motif (rows), only showing the motifs with a negative correlation (Pearson r < 0) to the gene expression measured in pseudobulk across the clusters. Output from motif activity analysis (Methods).
S1C	The full aCM-specific influence table of from the scANANSE analysis (Methods), generated from the differential network of aCM over vCM.
S1D	The full vCM-specific influence table of from the scANANSE analysis (Methods), generated from the differential network of vCM over aCM.
S1E	The full epicardium-specific influence table of from the scANANSE analysis (Methods), generated from the differential network of epicardium cluster over average.
S1F	The full endothelium-specific influence table of from the scANANSE analysis (Methods), generated from the differential network of the endothelium cluster over average.
S1G	The full other cluster-specific influence table of from the scANANSE analysis (Methods), generated from the differential network of the other cluster over average.

### Sheet: S1A.Motifs_Corr_MO_Pseudobulk
factor	aCM_expression	aCM2_expression	End_expression	Other_expression	Epi_expression	vCM_expression	vCM2_expression	aCM_motifactivity	aCM2_motifactivity	End_motifactivity	Other_motifactivity	Epi_motifactivity	vCM_motifactivity	vCM2_motifactivity	variability_motifs
ARID3A	-0.636453	-1.05975	-0.781898	-0.0426014	0.452198	1.90455	0.163956	0.250185	0.530556	-1.33455	0.811869	1.37095	-0.883052	-0.745958	4.48569
ARID3B	-0.600629	-0.454218	-1.09605	-0.824698	0.636406	0.716522	1.62267	0.250185	0.530556	-1.33455	0.811869	1.37095	-0.883052	-0.745958	4.48569
ARID3C	-0.213227	-0.613164	-0.8001	-0.769893	1.89128	-0.313649	0.818756	0.250185	0.530556	-1.33455	0.811869	1.37095	-0.883052	-0.745958	4.48569
ARNT2	0.853005	1.57795	-0.505689	0.242188	-0.103471	-1.43656	-0.627421	0.966691	0.398009	-0.766475	-0.180265	1.50813	-1.2439	-0.682191	3.00114
ATF2	0.776814	1.01881	0.0305102	-1.10129	-1.60935	0.156247	0.728264	1.12938	1.21225	0.740276	-1.19781	-0.402383	-0.661677	-0.820043	8.13079
BARX1	0.755874	0.553592	-0.463024	0.117139	1.41882	-1.04437	-1.33803	0.779236	0.424536	-1.89647	1.08398	0.370149	-0.296901	-0.464531	3.95434
BARX2	-1.0532	-0.768602	-0.180355	-0.402519	1.45673	1.34979	-0.401846	0.779236	0.424536	-1.89647	1.08398	0.370149	-0.296901	-0.464531	3.95434
BCL3	0.49118	0.00411355	0.170137	-0.249591	-2.0494	0.558725	1.07483	-0.956578	-0.928449	1.53741	0.320911	0.102801	-0.971552	0.895453	7.45556
CCNT2	0.104727	0.134226	-2.11788	0.12344	0.269705	1.12621	0.359572	-0.0178823	0.201495	-0.664863	0.752245	1.72068	-1.05515	-0.936527	4.05052
CEBPG	-0.0871666	0.0745271	-0.156388	-0.51204	2.14745	-0.65087	-0.815508	0.956332	0.742161	0.442838	-1.09201	0.90383	-0.517377	-1.43578	7.29725
CREB1	0.143054	0.175988	0.993963	0.18343	0.631408	0.000133122	-2.12798	1.12938	1.21225	0.740276	-1.19781	-0.402383	-0.661677	-0.820043	8.13079
CREB5	0.386381	0.015137	1.90246	-0.947872	-0.0896846	-1.14444	-0.121975	1.12938	1.21225	0.740276	-1.19781	-0.402383	-0.661677	-0.820043	8.13079
CUX1	1.26377	0.668022	-1.7114	0.117568	-0.80949	-0.116012	0.58754	1.34017	1.35513	-0.182741	0.103104	-0.711696	-0.904655	-0.999313	9.7035
CUX2	-0.311438	-0.282157	0.00358624	0.329389	2.02772	-1.02834	-0.738757	1.34017	1.35513	-0.182741	0.103104	-0.711696	-0.904655	-0.999313	9.7035
DMC1	-0.545542	1.98282	0.0887363	0.090864	-0.834567	-1.00442	0.222107	-0.653613	-0.666043	0.874348	-1.44382	-0.210321	0.923277	1.17618	4.61307
EBF1	-0.535893	-0.423019	0.967605	-0.604108	-0.453251	-0.794261	1.84293	0.7761	-0.392401	1.29714	-1.6455	-0.324296	0.738848	-0.44989	4.53779
EGR1	-0.513527	-0.0133244	-1.08863	-0.869621	1.87873	0.1016	0.504775	0.338287	-0.339213	1.38364	-0.803697	1.20707	-1.17415	-0.611935	2.68506
ELF2	-1.45916	0.0740955	-0.212583	-0.855425	1.54235	0.839329	0.0713914	-0.19874	-0.632413	2.05832	-0.815141	0.471605	-0.594448	-0.289187	8.11176
ELK1	-0.842154	0.550177	-1.17988	0.337602	1.59974	-0.870895	0.405408	-0.0578803	-0.346641	2.17503	-0.691201	0.0476332	-0.687416	-0.439522	6.99264
EP300	0.607294	-0.78652	-1.28114	0.271607	1.59136	0.383505	-0.786108	-0.800919	-0.623116	-0.421934	1.73424	-0.718224	-0.264869	1.09482	5.50322
EPAS1	-0.54738	-0.71488	-0.519524	1.40415	1.51236	-0.475942	-0.65879	0.966691	0.398009	-0.766475	-0.180265	1.50813	-1.2439	-0.682191	3.00114
ESR1	-0.767961	-0.888257	-0.679615	-0.51028	0.576118	1.83878	0.431212	-0.869826	-0.830097	-0.567254	0.259012	-0.701676	1.38238	1.32747	6.62485
ETV1	1.77797	1.00047	-0.151197	-0.487634	-0.715029	-0.552216	-0.872364	-0.19874	-0.632413	2.05832	-0.815141	0.471605	-0.594448	-0.289187	8.11176
EVX1	-0.99713	-0.758491	0.375604	1.60838	0.32183	0.575649	-1.12584	0.779236	0.424536	-1.89647	1.08398	0.370149	-0.296901	-0.464531	3.95434
FOXA1	-0.41104	-0.399829	-0.207033	2.25479	-0.263448	-0.50944	-0.464002	-0.371822	-0.695743	-0.303871	2.20664	-0.338981	-0.546488	0.0502625	4.28361
FOXA2	-0.329923	-0.482535	-0.219704	2.25816	-0.462814	-0.433219	-0.329966	-0.800919	-0.623116	-0.421934	1.73424	-0.718224	-0.264869	1.09482	5.50322
FOXA3	0.00483691	-0.470165	-0.379235	2.19532	-0.300086	-0.819993	-0.230682	-0.800919	-0.623116	-0.421934	1.73424	-0.718224	-0.264869	1.09482	5.50322
FOXC1	1.27562	0.762388	0.194676	-0.278988	-1.10229	-1.45	0.598589	0.138317	-0.577343	-0.109113	2.06229	0.114684	-0.66796	-0.960874	6.03382
FOXF2	-0.125286	-0.623037	-1.06028	0.10423	-0.81229	1.82156	0.69511	-0.800919	-0.623116	-0.421934	1.73424	-0.718224	-0.264869	1.09482	5.50322
FOXN3	-1.46467	-0.964655	0.169308	1.0911	0.948444	-0.514721	0.735199	0.138317	-0.577343	-0.109113	2.06229	0.114684	-0.66796	-0.960874	6.03382
FOXO4	-0.108306	-1.52048	0.410132	-0.762406	-0.375633	1.24472	1.11198	-0.915283	-1.16249	-0.281746	0.773712	1.46928	-0.63718	0.753704	6.37049
FOXO6	1.60674	-0.950513	-0.894527	0.67853	-0.50797	0.738854	-0.671113	-0.915283	-1.16249	-0.281746	0.773712	1.46928	-0.63718	0.753704	6.37049
GATA2	-0.843873	-0.780379	1.28337	-0.709969	1.54926	-0.208046	-0.290361	-0.551114	-0.490555	0.997521	-0.91221	-1.11753	1.37539	0.698498	7.30353
GATA3	-0.950326	-0.987887	-0.088815	0.432616	1.89421	-0.532625	0.232832	-0.800919	-0.623116	-0.421934	1.73424	-0.718224	-0.264869	1.09482	5.50322
GLI1	1.22267	1.2272	0.546017	-0.372569	-0.465018	-1.17061	-0.987695	-0.662693	-0.88015	1.54355	-1.12786	-0.297068	0.591473	0.832749	4.44444
GLI2	0.26277	0.975483	-0.631542	-0.814804	-0.440656	-1.00077	1.64952	-0.662693	-0.88015	1.54355	-1.12786	-0.297068	0.591473	0.832749	4.44444
GLI3	1.01764	1.0747	-0.579544	-1.06484	-0.271506	-1.14898	0.972528	-0.662693	-0.88015	1.54355	-1.12786	-0.297068	0.591473	0.832749	4.44444
HDAC2	1.21907	0.185424	0.241115	1.19332	-1.4006	-0.744308	-0.694015	-0.800919	-0.623116	-0.421934	1.73424	-0.718224	-0.264869	1.09482	5.50322
HESX1	-1.34545	-0.983877	-0.182813	0.16061	1.70865	0.186529	0.45635	0.779236	0.424536	-1.89647	1.08398	0.370149	-0.296901	-0.464531	3.95434
HIVEP1	-0.339727	-0.222475	-1.79364	0.785268	1.34034	-0.183451	0.413685	-0.956578	-0.928449	1.53741	0.320911	0.102801	-0.971552	0.895453	7.45556
HNF1A	-0.332591	-0.0527584	-0.340447	2.23433	-0.560438	-0.387659	-0.560438	-0.306934	-0.428312	-0.980045	1.62616	-0.488783	-0.636124	1.21403	6.91039
HNF1B	-0.432955	-0.397845	-0.238342	2.26215	-0.347173	-0.39216	-0.453674	-0.306934	-0.428312	-0.980045	1.62616	-0.488783	-0.636124	1.21403	6.91039
HNF4A	-0.385733	-0.432189	-0.329359	2.2619	-0.243691	-0.458956	-0.411972	-0.647173	-0.356981	-0.786772	1.88667	0.600967	-0.927717	0.231	2.18864
HNF4G	-0.398186	-0.407146	-0.291385	2.26334	-0.291156	-0.444645	-0.430818	-0.647173	-0.356981	-0.786772	1.88667	0.600967	-0.927717	0.231	2.18864
HOXA1	0.712495	-0.574424	0.725833	1.53572	-0.311546	-1.04404	-1.04404	1.42748	1.37686	-1.12329	-0.152925	-0.477297	-0.552422	-0.498399	4.67096
HOXB1	1.37254	1.1514	0.349462	-0.0748125	-0.759131	-0.961699	-1.07776	1.36135	1.50469	-0.319425	-0.829817	-0.824691	-0.529558	-0.362553	11.5206
HOXB2	1.73795	0.649126	0.0214043	-0.530122	-0.163645	-1.48177	-0.232946	0.779236	0.424536	-1.89647	1.08398	0.370149	-0.296901	-0.464531	3.95434
HOXB4	1.44926	1.06406	0.437116	-0.230934	-0.712277	-0.978977	-1.02825	1.30299	1.44971	-0.234658	-0.0501286	-0.71375	-1.09503	-0.65913	7.67098
HOXB5	2.04471	0.203171	-0.686733	0.234414	-0.297619	-0.891836	-0.606109	1.09263	0.979801	-1.10933	0.904457	-0.0753609	-1.20091	-0.591293	2.13912
IRX1	-0.0447772	0.168212	-0.980928	-0.990432	0.166683	-0.296361	1.9776	-0.915283	-1.16249	-0.281746	0.773712	1.46928	-0.63718	0.753704	6.37049
IRX3	0.375391	-0.459759	-0.129817	-0.968322	-1.2786	1.35273	1.10838	-0.915283	-1.16249	-0.281746	0.773712	1.46928	-0.63718	0.753704	6.37049
IRX4	-0.789589	-0.678105	-0.563888	-0.548247	0.530325	2.00371	0.0457999	-0.915283	-1.16249	-0.281746	0.773712	1.46928	-0.63718	0.753704	6.37049
ISL2	-0.250831	0.148426	0.866874	1.02876	0.824307	-1.30877	-1.30877	0.779236	0.424536	-1.89647	1.08398	0.370149	-0.296901	-0.464531	3.95434
ISX	-0.552635	-0.050126	-0.623905	2.14881	-0.623905	-0.503869	0.205625	0.779236	0.424536	-1.89647	1.08398	0.370149	-0.296901	-0.464531	3.95434
JUN	1.662	0.538759	0.594239	-0.32787	-0.328226	-0.855299	-1.2836	0.3871	-0.0866983	2.03563	-0.710879	-0.786226	-0.0852058	-0.753719	4.66916
KLF1	0.142029	-0.602436	-0.541538	-1.35319	-0.196675	1.59051	0.961301	-0.152556	-0.245494	-0.92164	1.22321	1.55328	-0.948635	-0.508159	10.4726
KLF12	-0.0390807	0.309693	-1.36524	-0.146538	-1.10106	0.995218	1.34701	-0.0178823	0.201495	-0.664863	0.752245	1.72068	-1.05515	-0.936527	4.05052
KLF16	-0.978881	-1.07706	0.106955	-0.390279	1.90184	0.167122	0.270298	-0.152556	-0.245494	-0.92164	1.22321	1.55328	-0.948635	-0.508159	10.4726
KLF5	0.694863	0.225617	-0.36258	1.0889	0.885262	-1.54866	-0.983397	-0.102397	-0.0751863	-0.835256	1.05792	1.64119	-1.00399	-0.682278	6.6896
LEF1	0.201269	0.356407	-0.844681	-1.02582	-1.08331	1.30387	1.09226	-0.382672	0.146067	1.12344	0.673003	0.935827	-1.50005	-0.995621	6.26734
LHX4	-0.275745	-0.777829	0.310018	1.41564	-0.7375	-1.12331	1.18873	0.779236	0.424536	-1.89647	1.08398	0.370149	-0.296901	-0.464531	3.95434
LHX6	-0.210627	-0.49061	0.0459067	-0.00782982	-0.742117	-0.742117	2.14739	0.779236	0.424536	-1.89647	1.08398	0.370149	-0.296901	-0.464531	3.95434
LHX8	-0.552061	-0.59548	-0.491516	-0.587382	2.12338	0.397927	-0.294866	0.779236	0.424536	-1.89647	1.08398	0.370149	-0.296901	-0.464531	3.95434
LMX1B	-0.247539	-0.707085	0.719202	1.65567	0.529206	-0.974728	-0.974728	0.779236	0.424536	-1.89647	1.08398	0.370149	-0.296901	-0.464531	3.95434
MEF2C	0.196279	-0.0558128	1.41971	-1.05574	-1.33778	1.0046	-0.171251	0.3871	-0.0866983	2.03563	-0.710879	-0.786226	-0.0852058	-0.753719	4.66916
MNX1	-0.432051	-0.348753	-0.268881	2.24232	-0.537365	-0.117901	-0.537365	0.779236	0.424536	-1.89647	1.08398	0.370149	-0.296901	-0.464531	3.95434
MSX2	-0.903189	-0.247382	-0.967007	-0.8059	1.4244	0.310254	1.18883	0.779236	0.424536	-1.89647	1.08398	0.370149	-0.296901	-0.464531	3.95434
NANOG	-0.948355	-0.611934	-0.572967	-0.0901188	-0.147353	0.302794	2.06793	-0.382672	0.146067	1.12344	0.673003	0.935827	-1.50005	-0.995621	6.26734
NFE2	-0.819332	-1.10185	-0.386162	-0.76513	1.40208	0.933064	0.737328	0.570473	0.596774	-1.82792	0.697015	0.63014	-0.993587	0.327108	3.50068
NKX2-3	-0.33559	-0.349956	-0.724818	-0.0209009	-0.724818	-0.0149812	2.17107	0.779236	0.424536	-1.89647	1.08398	0.370149	-0.296901	-0.464531	3.95434
NKX2-6	-0.917369	-0.625627	-0.668951	-0.569307	0.0532535	1.7325	0.995498	-0.943275	-0.464908	-0.852202	-0.484767	-0.0393418	1.55746	1.22703	7.50001
NKX3-1	-0.441211	-0.696863	-1.00197	-0.476372	-0.0959348	1.80407	0.908273	-1.03755	-1.062	-0.581985	1.13832	-0.400129	1.20913	0.734224	11.0186
NPAS1	-0.477754	-0.500575	-0.546688	-0.513005	2.22299	-0.106004	-0.0789595	0.966691	0.398009	-0.766475	-0.180265	1.50813	-1.2439	-0.682191	3.00114
NR2F1	1.55123	1.04329	-0.00433343	-0.0624375	-0.345408	-1.07222	-1.11012	0.788083	0.673828	-1.13252	1.56307	-0.61328	-0.688648	-0.59053	4.60995
NR2F2	1.42218	1.03424	0.222062	-0.00625887	-0.326274	-1.16301	-1.18295	0.788083	0.673828	-1.13252	1.56307	-0.61328	-0.688648	-0.59053	4.60995
NR2F6	0.946704	-0.955206	0.12236	-0.124365	-1.21994	1.59391	-0.363456	0.788083	0.673828	-1.13252	1.56307	-0.61328	-0.688648	-0.59053	4.60995
NRF1	-0.400903	1.27533	-0.941384	0.215352	1.14723	-1.39774	0.102122	-0.0178823	0.201495	-0.664863	0.752245	1.72068	-1.05515	-0.936527	4.05052
ONECUT1	-0.556138	-0.626815	-0.35726	2.23	-0.112086	-0.194341	-0.383357	1.20228	1.2965	-0.367037	0.503657	-0.573516	-1.15468	-0.907203	14.3803
ONECUT2	-0.354416	-0.386541	-0.294475	2.26285	-0.308277	-0.472207	-0.446936	1.20228	1.2965	-0.367037	0.503657	-0.573516	-1.15468	-0.907203	14.3803
PAX7	-0.546588	-0.528297	-0.195684	-0.206485	0.516717	-1.03856	1.9989	1.20228	1.2965	-0.367037	0.503657	-0.573516	-1.15468	-0.907203	14.3803
PBX1	1.84978	0.137788	-0.910231	-0.921631	0.650293	-0.66156	-0.144437	1.35252	1.47685	-0.364808	-0.133579	-0.732847	-0.909961	-0.688174	11.5167
PDX1	-0.707491	-0.33556	-0.00833494	1.08166	1.66651	-0.848393	-0.848393	1.42748	1.37686	-1.12329	-0.152925	-0.477297	-0.552422	-0.498399	4.67096
PKNOX1	-0.350825	-0.7232	-0.970978	-0.757719	0.746376	0.264757	1.79159	1.36135	1.50469	-0.319425	-0.829817	-0.824691	-0.529558	-0.362553	11.5206
POU2F1	-0.600926	0.192487	-1.38417	-0.0247624	1.42494	-0.691991	1.08443	0.779236	0.424536	-1.89647	1.08398	0.370149	-0.296901	-0.464531	3.95434
POU4F2	1.58337	0.556184	-0.0544575	0.731837	-0.938978	-0.938978	-0.938978	0.779236	0.424536	-1.89647	1.08398	0.370149	-0.296901	-0.464531	3.95434
PRDM1	-0.887677	-0.789571	-0.585397	1.54405	1.16018	-0.678126	0.23654	-0.0178823	0.201495	-0.664863	0.752245	1.72068	-1.05515	-0.936527	4.05052
PRDM6	0.442045	0.753792	-0.40573	-1.27478	-1.24028	1.3211	0.403859	-0.828193	-0.795757	1.1652	-0.421335	-0.495344	-0.300817	1.67624	8.91289
PRRX1	1.4986	-0.627159	-0.749903	-1.20109	1.10465	-0.272682	0.247593	0.779236	0.424536	-1.89647	1.08398	0.370149	-0.296901	-0.464531	3.95434
RARA	0.934128	-0.220801	-0.180217	0.982702	0.744423	-1.82725	-0.43299	0.788083	0.673828	-1.13252	1.56307	-0.61328	-0.688648	-0.59053	4.60995
RARB	1.13271	0.998812	-0.760259	0.00930598	-0.754389	-1.40307	0.776893	0.788083	0.673828	-1.13252	1.56307	-0.61328	-0.688648	-0.59053	4.60995
RXRA	-0.844174	-0.330908	-0.186597	1.88177	-0.961185	0.759446	-0.318355	-0.647173	-0.356981	-0.786772	1.88667	0.600967	-0.927717	0.231	2.18864
SALL4	-0.965729	-0.297529	-0.345107	-0.137609	1.52304	-1.00574	1.22867	-0.152556	-0.245494	-0.92164	1.22321	1.55328	-0.948635	-0.508159	10.4726
SMAD2	-0.598568	-0.738166	-0.83391	-0.559054	0.118813	1.88268	0.728207	-0.648893	-0.785909	0.91667	-0.991903	-0.71902	0.85395	1.3751	5.32328
SMAD3	0.165936	-0.043758	-0.773141	-0.622763	-1.26312	0.975399	1.56144	-0.770755	-1.29721	0.654189	-0.720324	-0.197679	1.06927	1.26251	5.83692
SOX11	1.36139	1.07508	-0.0148843	0.400093	-0.618284	-0.999801	-1.2036	-0.382672	0.146067	1.12344	0.673003	0.935827	-1.50005	-0.995621	6.26734
SOX13	-0.226105	0.324671	0.383347	0.873346	1.03629	-1.90293	-0.488619	-0.382672	0.146067	1.12344	0.673003	0.935827	-1.50005	-0.995621	6.26734
SOX15	0.389597	1.63672	0.459246	-1.23603	0.293469	-1.0491	-0.493914	-0.382672	0.146067	1.12344	0.673003	0.935827	-1.50005	-0.995621	6.26734
SOX17	-0.300242	-0.175229	0.596062	2.00238	-0.655259	-0.671086	-0.796626	-0.382672	0.146067	1.12344	0.673003	0.935827	-1.50005	-0.995621	6.26734
SOX2	-0.435747	-0.409561	-0.395249	-0.396319	2.26479	-0.350693	-0.277218	-0.382672	0.146067	1.12344	0.673003	0.935827	-1.50005	-0.995621	6.26734
SP3	-1.16627	-0.381389	-0.77176	1.5032	-0.697291	0.695295	0.81822	-0.102397	-0.0751863	-0.835256	1.05792	1.64119	-1.00399	-0.682278	6.6896
SP5	-0.244137	-0.677429	0.42795	1.98593	0.138583	-0.763895	-0.867001	-0.102397	-0.0751863	-0.835256	1.05792	1.64119	-1.00399	-0.682278	6.6896
SP8	-0.588908	-0.455872	-0.460897	2.09415	0.500812	-0.585776	-0.503512	-0.152556	-0.245494	-0.92164	1.22321	1.55328	-0.948635	-0.508159	10.4726
SREBF1	-0.458419	0.49341	0.052791	0.169789	1.76144	-1.44189	-0.577126	1.08817	0.794845	0.0206905	-0.442178	0.979473	-1.37793	-1.06307	7.09515
SRF	-0.641066	-0.965443	0.198041	-0.0131266	-0.846153	1.94943	0.318322	-1.04455	-0.581286	-0.521231	-0.221827	-0.463014	1.52971	1.3022	8.53183
TCF12	1.58219	0.609231	-0.588193	-0.575921	-1.35165	-0.370895	0.695237	-0.0178823	0.201495	-0.664863	0.752245	1.72068	-1.05515	-0.936527	4.05052
TCF7L2	-0.66931	-0.985974	-0.790505	1.35378	1.14144	-0.664309	0.614879	-0.800919	-0.623116	-0.421934	1.73424	-0.718224	-0.264869	1.09482	5.50322
TEAD4	-1.05877	-1.12632	1.45507	-0.467193	1.06618	-0.189014	0.320046	0.536358	0.647628	0.209999	-1.61797	-1.2053	0.994623	0.434667	7.76177
THAP1	1.21556	-0.781133	-0.521162	1.21566	-1.32548	0.537938	-0.341381	-0.0178823	0.201495	-0.664863	0.752245	1.72068	-1.05515	-0.936527	4.05052
UNCX	-0.0343703	-0.48132	0.119688	1.3738	1.17619	-0.792181	-1.36181	0.779236	0.424536	-1.89647	1.08398	0.370149	-0.296901	-0.464531	3.95434
VAX1	-0.457786	-0.615382	-0.241984	0.878687	-0.722228	-0.722228	1.88092	0.779236	0.424536	-1.89647	1.08398	0.370149	-0.296901	-0.464531	3.95434
VENTX	-0.494669	-0.225505	-0.853973	-0.612884	2.11926	0.26411	-0.196336	0.779236	0.424536	-1.89647	1.08398	0.370149	-0.296901	-0.464531	3.95434
VTN	-0.441026	-0.30663	-0.346092	2.24625	-0.521691	-0.121867	-0.508946	0.779236	0.424536	-1.89647	1.08398	0.370149	-0.296901	-0.464531	3.95434
WT1	2.06686	-0.0396415	-0.204414	-1.09091	0.0582022	-0.69433	-0.0957707	0.966691	0.398009	-0.766475	-0.180265	1.50813	-1.2439	-0.682191	3.00114
YY1	-0.0285007	-0.931225	-0.133509	-1.37455	1.69291	0.558665	0.216218	1.18608	1.11606	-0.610747	0.178898	0.436133	-0.938014	-1.36841	3.21411
YY2	0.369439	-0.554887	-0.62304	1.58594	-1.513	0.582893	0.152657	0.368913	0.757249	-1.57204	1.29253	0.109427	0.104842	-1.06092	2.37926
ZBTB16	-0.207779	-0.205075	-0.344549	2.24333	-0.597058	-0.521928	-0.366939	-0.306934	-0.428312	-0.980045	1.62616	-0.488783	-0.636124	1.21403	6.91039
ZBTB7A	-1.55113	-0.430547	0.145422	-0.836645	0.786319	0.562758	1.32382	-0.828193	-0.795757	1.1652	-0.421335	-0.495344	-0.300817	1.67624	8.91289
ZFHX2	0.230062	-0.441188	1.12678	0.705436	-0.381757	0.619579	-1.85891	0.779236	0.424536	-1.89647	1.08398	0.370149	-0.296901	-0.464531	3.95434
ZNF143	0.163729	0.583383	0.851998	0.0565113	-2.1392	0.566338	-0.0827606	-0.19874	-0.632413	2.05832	-0.815141	0.471605	-0.594448	-0.289187	8.11176
ZNF263	-0.84003	-1.13628	0.814377	-0.623607	1.69539	0.23574	-0.145594	-0.0498565	0.240729	-1.33594	0.472105	1.78656	-0.801855	-0.311745	1.92492
ZNF384	0.349686	0.435951	1.58845	-1.47389	-0.969994	-0.121356	0.191155	-0.828193	-0.795757	1.1652	-0.421335	-0.495344	-0.300817	1.67624	8.91289
ZNF711	1.49497	0.862176	0.0285444	0.454155	-0.758797	-0.848807	-1.23224	0.0729081	0.325488	1.52325	-1.33068	0.861442	-0.704734	-0.747675	3.81372
ZNF713	-0.405673	0.547754	1.21502	0.375668	0.712177	-0.763158	-1.68178	1.13477	1.3085	0.668591	-0.988341	-0.769221	-0.493414	-0.860888	5.98615

### Sheet: S1B.Motifs_AntiCo_MO_Pseudobulk
factor	aCM_expression	aCM2_expression	End_expression	Other_expression	Epi_expression	vCM_expression	vCM2_expression	aCM_motifactivity	aCM-prolif_motifactivity	End_motifactivity	Other_motifactivity	Epi_motifactivity	vCM_motifactivity	vCM2_motifactivity	variability_motifs
ALX3	0.581273	0.736307	0.334092	-1.1882	-0.935887	-0.905958	1.37837	0.779236	0.424536	-1.89647	1.08398	0.370149	-0.296901	-0.464531	3.95434
AR	-0.00437448	0.156818	0.0890429	-0.0531415	1.91439	-1.26235	-0.840381	-0.800919	-0.623116	-0.421934	1.73424	-0.718224	-0.264869	1.09482	5.50322
ARID5A	-0.75129	-0.884616	2.04813	0.197807	-0.466128	0.237437	-0.381337	0.138317	-0.577343	-0.109113	2.06229	0.114684	-0.66796	-0.960874	6.03382
BACH1	-0.816462	-0.411043	0.616795	-0.88597	-0.69527	1.84208	0.349875	-0.154903	-0.550362	0.0263543	2.12833	-0.0541237	-0.409306	-0.985987	1.84927
BCLAF1	1.8128	-1.03879	0.804638	-0.76175	-0.0834503	-0.622694	-0.110749	-0.19874	-0.632413	2.05832	-0.815141	0.471605	-0.594448	-0.289187	8.11176
CEBPB	-0.455097	0.0589206	0.235022	-0.890506	1.91193	0.246496	-1.10677	-0.0178823	0.201495	-0.664863	0.752245	1.72068	-1.05515	-0.936527	4.05052
E4F1	0.128592	-0.512433	1.46949	0.313715	-1.50404	0.825461	-0.720781	1.12938	1.21225	0.740276	-1.19781	-0.402383	-0.661677	-0.820043	8.13079
ELF1	-0.954343	-1.41254	0.224924	1.12679	1.29609	0.024476	-0.305396	-0.19874	-0.632413	2.05832	-0.815141	0.471605	-0.594448	-0.289187	8.11176
ELF3	-0.424218	-0.994937	-0.397566	0.882211	1.84788	-0.280644	-0.63273	-0.19874	-0.632413	2.05832	-0.815141	0.471605	-0.594448	-0.289187	8.11176
ELF4	-0.426973	-0.534625	2.15554	-0.49001	0.33109	-0.525918	-0.509106	-0.19874	-0.632413	2.05832	-0.815141	0.471605	-0.594448	-0.289187	8.11176
ELK4	-1.00723	-1.00212	1.4772	0.0861798	1.20107	-0.556479	-0.198624	-0.19874	-0.632413	2.05832	-0.815141	0.471605	-0.594448	-0.289187	8.11176
EP300	0.607294	-0.78652	-1.28114	0.271607	1.59136	0.383505	-0.786108	-0.19874	-0.632413	2.05832	-0.815141	0.471605	-0.594448	-0.289187	8.11176
ERG	-0.406374	-0.414106	2.26624	-0.353227	-0.30968	-0.40632	-0.37653	-0.19874	-0.632413	2.05832	-0.815141	0.471605	-0.594448	-0.289187	8.11176
ETS1	-0.346072	-0.343295	2.26553	-0.385725	-0.32148	-0.441084	-0.427873	-0.19874	-0.632413	2.05832	-0.815141	0.471605	-0.594448	-0.289187	8.11176
ETS2	-0.47335	-0.369278	2.24526	-0.189475	-0.20297	-0.43082	-0.579369	-0.19874	-0.632413	2.05832	-0.815141	0.471605	-0.594448	-0.289187	8.11176
ETV2	0.985019	0.000382847	-0.0549763	-0.215594	1.51362	-0.793158	-1.4353	-0.19874	-0.632413	2.05832	-0.815141	0.471605	-0.594448	-0.289187	8.11176
ETV4	-0.487984	-0.968879	-0.454334	1.30953	1.54937	-0.635503	-0.312194	-0.19874	-0.632413	2.05832	-0.815141	0.471605	-0.594448	-0.289187	8.11176
ETV5	-1.26149	-1.10549	-0.41694	0.300329	0.0795679	1.08688	1.31714	-0.19874	-0.632413	2.05832	-0.815141	0.471605	-0.594448	-0.289187	8.11176
ETV6	-0.766948	-0.505807	2.07532	-0.624387	0.0340533	-0.572721	0.360487	-0.0578803	-0.346641	2.17503	-0.691201	0.0476332	-0.687416	-0.439522	6.99264
FLI1	-0.400723	-0.401676	2.2666	-0.33902	-0.327833	-0.411051	-0.386297	-0.19874	-0.632413	2.05832	-0.815141	0.471605	-0.594448	-0.289187	8.11176
FOSL1	-0.822992	-0.45397	0.443692	-0.391623	2.09214	-0.352202	-0.515044	-0.487641	-0.660379	-0.460725	-0.767276	0.612381	-0.257237	2.02088	1.85739
FOXC1	1.27562	0.762388	0.194676	-0.278988	-1.10229	-1.45	0.598589	-0.800919	-0.623116	-0.421934	1.73424	-0.718224	-0.264869	1.09482	5.50322
FOXC2	-0.250056	-0.182364	1.25747	-0.767862	-0.677848	-0.930897	1.55155	-0.371822	-0.695743	-0.303871	2.20664	-0.338981	-0.546488	0.0502625	4.28361
FOXD1	-0.848441	-0.207548	-0.11292	-0.601825	-0.24376	-0.170379	2.18487	-0.800919	-0.623116	-0.421934	1.73424	-0.718224	-0.264869	1.09482	5.50322
FOXJ2	-0.225714	-0.990869	1.37298	-0.421364	-0.971712	1.39155	-0.154868	0.138317	-0.577343	-0.109113	2.06229	0.114684	-0.66796	-0.960874	6.03382
FOXK2	-1.39209	0.569071	0.254001	-0.426858	1.68525	0.110199	-0.799567	-0.371822	-0.695743	-0.303871	2.20664	-0.338981	-0.546488	0.0502625	4.28361
FOXM1	-0.988404	1.92256	0.0128006	-0.14888	0.254446	-1.11186	0.0593332	-0.800919	-0.623116	-0.421934	1.73424	-0.718224	-0.264869	1.09482	5.50322
FOXO1	-1.03922	-1.02065	1.84389	-0.164928	0.604842	-0.285523	0.0615867	-0.915283	-1.16249	-0.281746	0.773712	1.46928	-0.63718	0.753704	6.37049
FOXO3	0.776792	0.749463	-0.316613	0.233902	1.08286	-1.66069	-0.865715	-0.915283	-1.16249	-0.281746	0.773712	1.46928	-0.63718	0.753704	6.37049
FOXP4	0.91006	0.416246	-1.14395	1.12928	-1.27924	-0.639762	0.607368	-0.828193	-0.795757	1.1652	-0.421335	-0.495344	-0.300817	1.67624	8.91289
GABPA	-0.262882	-0.462514	1.35529	-0.849174	-0.0234707	1.37219	-1.12944	-0.19874	-0.632413	2.05832	-0.815141	0.471605	-0.594448	-0.289187	8.11176
GATA2	-0.843873	-0.780379	1.28337	-0.709969	1.54926	-0.208046	-0.290361	-0.19874	-0.632413	2.05832	-0.815141	0.471605	-0.594448	-0.289187	8.11176
GBX1	1.47472	1.36722	-0.0551696	-0.657548	-0.736607	-0.632254	-0.760364	0.779236	0.424536	-1.89647	1.08398	0.370149	-0.296901	-0.464531	3.95434
GMEB2	0.473637	0.447765	1.80994	-0.63128	-0.486629	-0.381046	-1.23239	0.61543	0.446266	-1.25959	1.20012	0.266701	-1.50596	0.237029	4.24555
HIVEP3	1.33467	0.42822	0.642235	0.0592528	0.208087	-1.38619	-1.28627	-0.956578	-0.928449	1.53741	0.320911	0.102801	-0.971552	0.895453	7.45556
HLX	1.05943	0.57739	1.21047	-0.0250377	-0.422188	-1.29992	-1.10014	0.779236	0.424536	-1.89647	1.08398	0.370149	-0.296901	-0.464531	3.95434
HOXA2	0.389153	0.464357	0.43585	-0.193466	1.4614	-1.27864	-1.27864	0.779236	0.424536	-1.89647	1.08398	0.370149	-0.296901	-0.464531	3.95434
HOXB3	1.22899	1.113	0.694002	-0.22431	-0.701682	-1.06988	-1.04013	0.779236	0.424536	-1.89647	1.08398	0.370149	-0.296901	-0.464531	3.95434
HOXB4	1.44926	1.06406	0.437116	-0.230934	-0.712277	-0.978977	-1.02825	0.779236	0.424536	-1.89647	1.08398	0.370149	-0.296901	-0.464531	3.95434
HOXB7	-0.35235	-0.288298	0.849409	-0.98051	-0.98051	-0.0219883	1.77425	1.20228	1.2965	-0.367037	0.503657	-0.573516	-1.15468	-0.907203	14.3803
IRF1	-0.0584056	-0.436226	0.0707376	-0.326978	2.11658	-0.307432	-1.05828	-0.0178823	0.201495	-0.664863	0.752245	1.72068	-1.05515	-0.936527	4.05052
IRX5	1.4355	1.28522	-0.465668	-0.689716	-0.560853	-1.12512	0.120644	-0.915283	-1.16249	-0.281746	0.773712	1.46928	-0.63718	0.753704	6.37049
IRX6	-0.318939	0.34113	2.12505	-0.245175	-0.634022	-0.634022	-0.634022	-0.915283	-1.16249	-0.281746	0.773712	1.46928	-0.63718	0.753704	6.37049
ISL1	0.573964	0.805765	-1.4139	-0.136348	-0.701363	-0.596438	1.46832	0.779236	0.424536	-1.89647	1.08398	0.370149	-0.296901	-0.464531	3.95434
KLF10	-0.556347	-0.78004	1.70754	0.498423	0.408968	0.0438403	-1.32239	-0.152556	-0.245494	-0.92164	1.22321	1.55328	-0.948635	-0.508159	10.4726
KLF13	-0.43059	-0.404393	2.19793	-0.50951	-0.744562	-0.0661459	-0.0427276	-0.152556	-0.245494	-0.92164	1.22321	1.55328	-0.948635	-0.508159	10.4726
KLF3	0.513421	-0.281644	1.51342	-0.655477	0.890073	-1.29402	-0.685769	-0.152556	-0.245494	-0.92164	1.22321	1.55328	-0.948635	-0.508159	10.4726
KLF4	-0.42514	-0.936602	2.10944	0.108159	-0.088381	-0.682293	-0.0851841	-0.102397	-0.0751863	-0.835256	1.05792	1.64119	-1.00399	-0.682278	6.6896
KLF6	-0.477632	0.202351	0.255314	0.0470727	1.81118	-0.330289	-1.508	-0.0178823	0.201495	-0.664863	0.752245	1.72068	-1.05515	-0.936527	4.05052
KLF7	-0.897585	-0.819983	1.82644	-0.723583	-0.231506	0.777269	0.0689434	-0.102397	-0.0751863	-0.835256	1.05792	1.64119	-1.00399	-0.682278	6.6896
KLF9	-0.226967	0.36907	1.44706	-0.509208	1.07069	-1.07532	-1.07532	-0.152556	-0.245494	-0.92164	1.22321	1.55328	-0.948635	-0.508159	10.4726
LHX1	0.971408	0.34235	1.31799	-0.249837	-0.174635	-0.523488	-1.68378	0.779236	0.424536	-1.89647	1.08398	0.370149	-0.296901	-0.464531	3.95434
LHX2	1.70264	0.763287	-0.333524	-0.295496	0.179347	-0.651009	-1.36524	0.779236	0.424536	-1.89647	1.08398	0.370149	-0.296901	-0.464531	3.95434
MAFF	-0.291117	-1.02179	-0.338842	-0.227522	2.13909	-0.348026	0.0882027	-0.930071	-1.08291	1.21823	0.567224	-0.538118	-0.504237	1.26989	2.08068
MAFK	-0.614207	-0.520143	-0.624363	0.831536	1.93419	-0.396795	-0.610222	-0.828193	-0.795757	1.1652	-0.421335	-0.495344	-0.300817	1.67624	8.91289
MAX	-0.527085	-0.906068	1.63514	0.499566	0.580751	-0.00139636	-1.2809	-0.19874	-0.632413	2.05832	-0.815141	0.471605	-0.594448	-0.289187	8.11176
MEIS1	0.356468	0.436368	0.0166012	-1.18017	-1.11236	-0.246468	1.72955	1.18495	1.63596	-0.821331	-0.284411	-0.907483	-0.319161	-0.488527	3.36699
MEOX1	1.22089	0.75637	0.202301	-0.581924	0.80424	-1.0859	-1.31598	0.779236	0.424536	-1.89647	1.08398	0.370149	-0.296901	-0.464531	3.95434
MEOX2	-1.21769	-0.331977	0.407108	-0.526969	-0.188162	1.97829	-0.120598	0.779236	0.424536	-1.89647	1.08398	0.370149	-0.296901	-0.464531	3.95434
MIXL1	-1.49921	-0.291069	1.85975	0.0622047	-0.00479373	-0.37732	0.250432	0.779236	0.424536	-1.89647	1.08398	0.370149	-0.296901	-0.464531	3.95434
MSX1	-0.668999	-0.349872	0.458704	-1.17849	-0.126632	-0.0859488	1.95124	0.779236	0.424536	-1.89647	1.08398	0.370149	-0.296901	-0.464531	3.95434
MXI1	0.615255	-0.0542584	0.596724	0.114886	1.33797	-1.46575	-1.14483	-0.19874	-0.632413	2.05832	-0.815141	0.471605	-0.594448	-0.289187	8.11176
NANOG	-0.948355	-0.611934	-0.572967	-0.0901188	-0.147353	0.302794	2.06793	1.29502	0.996174	0.0826006	-0.475385	0.490412	-1.23923	-1.14959	8.0915
NFE2L2	0.100412	-0.471945	0.197992	1.43308	-0.861539	0.99532	-1.39332	-0.19874	-0.632413	2.05832	-0.815141	0.471605	-0.594448	-0.289187	8.11176
NFKB1	-0.366458	0.0295914	1.91374	-0.916336	-0.467357	0.653629	-0.846814	-0.956578	-0.928449	1.53741	0.320911	0.102801	-0.971552	0.895453	7.45556
NFKB2	-0.187859	0.0825231	0.111346	-1.27477	1.20213	1.23188	-1.16526	-0.956578	-0.928449	1.53741	0.320911	0.102801	-0.971552	0.895453	7.45556
NKX2-3	-0.33559	-0.349956	-0.724818	-0.0209009	-0.724818	-0.0149812	2.17107	-0.558845	-0.317849	-1.0023	0.295611	-0.923033	1.75401	0.752409	1.78056
NKX2-6	-0.917369	-0.625627	-0.668951	-0.569307	0.0532535	1.7325	0.995498	1.41723	1.31846	0.0947357	-0.473978	-0.844714	-0.470156	-1.04158	7.15226
NPAS3	1.61132	1.01696	0.0747654	-0.279279	-0.349862	-0.956632	-1.11727	0.966691	0.398009	-0.766475	-0.180265	1.50813	-1.2439	-0.682191	3.00114
PAX3	-0.884924	-0.835724	-0.409267	-0.53102	0.0739921	1.89238	0.694563	1.20228	1.2965	-0.367037	0.503657	-0.573516	-1.15468	-0.907203	14.3803
PBX2	-0.599024	-0.286806	0.144027	-0.744958	-1.17131	1.13083	1.52724	1.36135	1.50469	-0.319425	-0.829817	-0.824691	-0.529558	-0.362553	11.5206
PBX3	1.57228	1.21384	-0.532331	-0.1304	-1.05078	-0.729651	-0.342957	-0.0178823	0.201495	-0.664863	0.752245	1.72068	-1.05515	-0.936527	4.05052
POU6F1	-0.661468	-0.201716	1.93518	-0.51378	0.689146	-0.984232	-0.26313	0.779236	0.424536	-1.89647	1.08398	0.370149	-0.296901	-0.464531	3.95434
POU6F2	-1.11662	-0.555502	-0.826326	-0.590807	1.01907	1.37523	0.694951	0.779236	0.424536	-1.89647	1.08398	0.370149	-0.296901	-0.464531	3.95434
PRRX2	1.03493	1.57642	-0.370343	-0.481425	-0.750532	-1.21252	0.20347	0.779236	0.424536	-1.89647	1.08398	0.370149	-0.296901	-0.464531	3.95434
PURA	0.21977	-0.0430745	0.235113	-0.0407703	-1.96605	1.41212	0.182896	-0.0178823	0.201495	-0.664863	0.752245	1.72068	-1.05515	-0.936527	4.05052
RARG	-0.0871704	-0.147342	1.2862	-0.970564	1.45986	-0.937614	-0.603375	0.788083	0.673828	-1.13252	1.56307	-0.61328	-0.688648	-0.59053	4.60995
REL	-0.312103	0.541055	1.47807	0.962743	-0.694831	-1.16815	-0.806783	-0.956578	-0.928449	1.53741	0.320911	0.102801	-0.971552	0.895453	7.45556
RELA	0.460612	-0.739557	1.88735	-0.397063	-0.794983	0.42526	-0.841615	-0.956578	-0.928449	1.53741	0.320911	0.102801	-0.971552	0.895453	7.45556
RFX5	-0.366836	-0.604312	0.160774	0.0605359	2.11512	-0.502337	-0.862941	-0.154903	-0.550362	0.0263543	2.12833	-0.0541237	-0.409306	-0.985987	1.84927
RREB1	-1.43517	-1.03009	0.17843	-0.134672	0.241237	1.53412	0.646144	0.966691	0.398009	-0.766475	-0.180265	1.50813	-1.2439	-0.682191	3.00114
SHOX2	1.42369	1.05578	0.312	0.0830242	-0.958162	-0.958162	-0.958162	0.779236	0.424536	-1.89647	1.08398	0.370149	-0.296901	-0.464531	3.95434
SMAD3	0.165936	-0.043758	-0.773141	-0.622763	-1.26312	0.975399	1.56144	-0.453721	-0.197377	1.06177	-1.13687	-1.13827	0.543895	1.32056	6.22642
SMAD4	0.972498	0.884139	-0.399537	1.02295	-0.202094	-1.60325	-0.674707	-0.648893	-0.785909	0.91667	-0.991903	-0.71902	0.85395	1.3751	5.32328
SOX10	0.274373	-0.614076	0.255025	-1.53095	1.31392	-0.675844	0.977557	-0.382672	0.146067	1.12344	0.673003	0.935827	-1.50005	-0.995621	6.26734
SOX18	-0.327388	-0.464595	2.22887	-0.205412	-0.647311	-0.488631	-0.0955368	-0.382672	0.146067	1.12344	0.673003	0.935827	-1.50005	-0.995621	6.26734
SOX3	-0.429198	-1.02503	-0.142048	1.67213	0.00144937	0.947733	-1.02503	-0.382672	0.146067	1.12344	0.673003	0.935827	-1.50005	-0.995621	6.26734
SOX4	1.59192	0.670993	0.529595	-0.20722	-0.308418	-1.18825	-1.08861	-0.382672	0.146067	1.12344	0.673003	0.935827	-1.50005	-0.995621	6.26734
SOX9	0.655655	0.88231	0.235546	-0.876732	1.00197	-0.18748	-1.71126	-0.382672	0.146067	1.12344	0.673003	0.935827	-1.50005	-0.995621	6.26734
SP1	-0.226997	0.545406	-0.826753	-0.739471	1.49209	0.918179	-1.16245	-0.102397	-0.0751863	-0.835256	1.05792	1.64119	-1.00399	-0.682278	6.6896
SP2	-0.483704	-0.128997	0.0691467	-0.772443	2.10363	0.0603223	-0.847957	-0.0178823	0.201495	-0.664863	0.752245	1.72068	-1.05515	-0.936527	4.05052
SP4	1.00495	1.12025	-0.73075	0.271989	0.650911	-1.25451	-1.06285	-0.152556	-0.245494	-0.92164	1.22321	1.55328	-0.948635	-0.508159	10.4726
SP6	-0.353492	-0.341802	2.24664	-0.358908	-0.223705	-0.307213	-0.661516	-0.102397	-0.0751863	-0.835256	1.05792	1.64119	-1.00399	-0.682278	6.6896
SPI1	-0.221669	-0.481297	-0.114416	1.10658	-0.957961	1.62672	-0.957961	-0.0578803	-0.346641	2.17503	-0.691201	0.0476332	-0.687416	-0.439522	6.99264
SPIB	1.30746	-0.865583	-0.493255	0.0342253	-1.47088	0.629511	0.858521	-0.0578803	-0.346641	2.17503	-0.691201	0.0476332	-0.687416	-0.439522	6.99264
STAT6	-0.115166	-1.17081	0.495604	-1.05126	1.29796	-0.574534	1.11821	-0.19874	-0.632413	2.05832	-0.815141	0.471605	-0.594448	-0.289187	8.11176
TBP	-0.918279	1.26299	-0.78174	1.36612	-0.601389	0.414442	-0.742145	-0.0178823	0.201495	-0.664863	0.752245	1.72068	-1.05515	-0.936527	4.05052
TCF12	1.58219	0.609231	-0.588193	-0.575921	-1.35165	-0.370895	0.695237	-0.548432	-0.334618	-1.28693	1.73331	0.0683561	-0.469377	0.837694	2.55875
TFAP4	-0.107484	1.52272	-0.346706	-0.758613	-0.160379	-1.28662	1.13709	0.0748747	0.23564	-1.88353	0.889484	1.14647	-0.530175	0.0672335	2.75682
TGIF1	0.851201	0.736386	-0.600402	0.0969966	1.24318	-1.39767	-0.929687	-0.923128	-0.584874	-0.841886	-0.383808	-0.0217865	1.6542	1.10128	6.57721
THAP1	1.21556	-0.781133	-0.521162	1.21566	-1.32548	0.537938	-0.341381	-0.19874	-0.632413	2.05832	-0.815141	0.471605	-0.594448	-0.289187	8.11176
VAX2	0.826908	1.85483	-0.249587	-0.401649	-1.08966	-0.364869	-0.575965	0.779236	0.424536	-1.89647	1.08398	0.370149	-0.296901	-0.464531	3.95434
YY1	-0.0285007	-0.931225	-0.133509	-1.37455	1.69291	0.558665	0.216218	-0.19874	-0.632413	2.05832	-0.815141	0.471605	-0.594448	-0.289187	8.11176
ZBTB12	1.20647	0.546708	-0.797805	-0.832342	-0.24032	-1.13543	1.25272	-0.812234	-0.880352	-0.857421	-0.587813	0.7386	1.0251	1.37412	10.9451
ZBTB7A	-1.55113	-0.430547	0.145422	-0.836645	0.786319	0.562758	1.32382	-0.19874	-0.632413	2.05832	-0.815141	0.471605	-0.594448	-0.289187	8.11176
ZEB1	0.225303	0.338876	1.81111	-0.962992	-1.27119	-0.0934041	-0.0477114	-0.72079	-0.619135	-1.64126	1.00414	0.636616	0.456394	0.884039	5.00372
ZFX	-0.954413	0.444484	-0.249666	-0.0126957	-1.01609	1.94239	-0.154016	0.0729081	0.325488	1.52325	-1.33068	0.861442	-0.704734	-0.747675	3.81372
ZNF317	-0.413497	-0.691155	-0.910704	-0.12901	1.98603	-0.444498	0.602837	-0.413093	-0.769013	1.37731	-0.22229	-1.46521	0.62114	0.87116	4.50966
ZNF350	-0.0948899	0.639288	1.13816	0.335633	-0.777827	-1.80339	0.563028	-1.33823	-1.00958	0.0105603	-0.119719	-0.0380054	1.07207	1.42291	6.34833
ZNF410	-1.32271	-0.293913	1.04373	0.425839	1.42661	-0.780327	-0.499225	-0.827131	-0.878394	0.731802	-1.36106	1.13275	0.875509	0.326522	2.5599

### Sheet: S1C.scANANSE_Influence_aCMvsvCM
factor	influence_score	influence_score_raw	target_score	target_score_scaled	G_score	G_score_scaled	direct_targets	factor_fc
NR2F1	1	716.364	714.675	1	1.68962	0.972222	7418	1.68962
NR2F2	0.978261	506.1	504.235	0.913043	1.86544	1	2232	1.86544
PPARG	0.956522	608.41	607.594	0.978261	0.816188	0.833333	4629	0.816188
TCF4	0.934783	432.674	431.752	0.73913	0.922677	0.888889	1957	0.922677
MEIS3	0.913043	515.771	515.278	0.956522	0.493662	0.638889	5979	0.493662
CREB5	0.891304	450.729	450.044	0.804348	0.684719	0.777778	4532	0.684719
TBX18	0.869565	476.923	476.307	0.847826	0.615918	0.722222	1571	0.615918
NR3C1	0.847826	381.601	380.737	0.608696	0.863629	0.861111	9014	0.863629
RARB	0.826087	363.08	362.342	0.543478	0.737904	0.805556	231	0.737904
RFX3	0.804348	407.069	406.526	0.673913	0.543891	0.666667	7017	0.543891
ALX1	0.782609	378.557	377.996	0.586957	0.560393	0.694444	3588	0.560393
PBX1	0.76087	450.567	450.275	0.826087	0.292088	0.444444	9835	0.292088
LHX2	0.73913	514.452	514.219	0.934783	0.232673	0.333333	3625	0.232673
PRRX2	0.717391	497.425	497.18	0.869565	0.244515	0.388889	4598	0.244515
MEIS2	0.695652	297.01	295.864	0.217391	1.14579	0.944444	11497	1.14579
TCF3	0.673913	423.043	422.8	0.717391	0.243235	0.361111	2592	0.243235
PBX3	0.652174	206.012	204.929	0.108696	1.08325	0.916667	7070	1.08325
GATA6	0.630435	353.325	352.945	0.456522	0.379489	0.555556	5031	0.379489
FOXC1	0.608696	497.469	497.284	0.891304	0.184252	0.111111	1938	0.184252
CUX1	0.586957	437.9	437.694	0.76087	0.206397	0.222222	3818	0.206397
ESR2	0.565217	438.645	438.439	0.782609	0.206107	0.194444	5557	0.206107
SOX6	0.543478	360.684	360.424	0.521739	0.26007	0.416667	6844	0.26007
ETV1	0.521739	273.537	272.87	0.173913	0.666589	0.75	9	0.666589
HEY1	0.5	349.592	349.288	0.434783	0.303525	0.472222	7627	0.303525
TBX5	0.478261	320.09	319.643	0.26087	0.447164	0.611111	2807	0.447164
GATA4	0.456522	355.045	354.818	0.478261	0.227086	0.305556	6219	0.227086
BACH2	0.434783	301.184	300.86	0.23913	0.323809	0.527778	90	0.323809
ATF2	0.413043	409.483	409.483	0.695652	0	0	4677	0.105184
PLAG1	0.391304	343.352	343.137	0.413043	0.214701	0.277778	108	0.214701
NFYA	0.369565	390.081	390.081	0.652174	0	0	4911	0.113856
CREBZF	0.347826	388.076	388.076	0.630435	0	0	2117	0.100844
IRF2	0.326087	371.308	371.144	0.565217	0.163621	0.0555556	897	0.163621
ZNF711	0.304348	19.5213	19.1415	0.0217391	0.379821	0.583333	42	0.379821
KLF3	0.282609	329.482	329.269	0.326087	0.212931	0.25	7241	0.212931
TCF12	0.26087	53.2011	52.893	0.0434783	0.30804	0.5	4713	0.30804
STAT3	0.23913	359.156	359.156	0.5	0	0	1187	0.136847
CUX2	0.217391	333.799	333.61	0.347826	0.188155	0.138889	66	0.188155
TGIF1	0.195652	339.572	339.572	0.391304	0	0	241	0.125981
ZKSCAN1	0.173913	338.027	338.027	0.369565	0	0	504	0.170245
JUN	0.152174	272.763	272.57	0.152174	0.192825	0.166667	134	0.192825
STAT1	0.130435	324.947	324.947	0.304348	0	0	6923	0.124989
SP4	0.108696	324.124	324.124	0.282609	0	0	7522	0.157284
MEIS1	0.0869565	290.067	289.891	0.195652	0.176067	0.0833333	11387	0.176067
NRF1	0.0652174	232.479	232.479	0.130435	0	0	2483	0.142778
AR	0.0434783	139.433	139.281	0.0652174	0.152554	0.0277778	20	0.152554
MXI1	0.0217391	185.356	185.356	0.0869565	0	0	41	0.181578
RBPJ	0	1.84107	1.84107	0	0	0	1	0.153905

### Sheet: S1D.scANANSE_Influence_vCMvsaCM
factor	influence_score	influence_score_raw	target_score	target_score_scaled	G_score	G_score_scaled	direct_targets	factor_fc
MEF2A	1	696.41	695.592	1	0.817486	0.96	7588	0.817486
TBX20	0.952381	575.955	574.789	0.88	1.16619	1	14025	1.16619
NKX2-5	0.904762	540.601	540.143	0.76	0.458252	0.84	2962	0.458252
SMAD2	0.857143	389.25	388.703	0.52	0.546725	0.92	1033	0.546725
MEF2C	0.809524	625.345	625.147	0.96	0.19788	0.44	5624	0.19788
KLF7	0.761905	415.936	415.651	0.64	0.284932	0.72	8879	0.284932
E2F3	0.714286	467.357	467.123	0.72	0.234123	0.6	10696	0.234123
PAX3	0.666667	552.046	551.835	0.8	0.210747	0.48	4786	0.210747
HEY2	0.619048	561.63	561.443	0.84	0.18776	0.36	5154	0.18776
ENO1	0.619048	398.341	398.09	0.56	0.250079	0.64	3527	0.250079
SREBF2	0.571429	337.354	336.845	0.28	0.509354	0.88	11909	0.509354
RFX7	0.571429	371.671	371.379	0.4	0.291548	0.76	3444	0.291548
MEF2D	0.52381	582.558	582.433	0.92	0.125259	0.2	3319	0.125259
TBX2	0.47619	379.478	379.249	0.44	0.229267	0.56	596	0.229267
ELF1	0.47619	417.023	416.859	0.68	0.164042	0.32	8060	0.164042
ATF6	0.428571	293.635	293.363	0.2	0.272873	0.68	545	0.272873
NFYC	0.380952	339.131	338.915	0.32	0.216366	0.52	7968	0.216366
ESRRG	0.333333	79.7863	79.415	0.04	0.37134	0.8	65	0.37134
ZNF24	0.285714	410.293	410.172	0.6	0.121259	0.08	6987	0.121259
GLIS3	0.238095	381.107	380.982	0.48	0.124785	0.16	1413	0.124785
MGA	0.190476	363.716	363.588	0.36	0.128135	0.24	3577	0.128135
KLF12	0.142857	309.635	309.498	0.24	0.137308	0.28	6586	0.137308
NKX2-6	0.0952381	197.095	196.903	0.08	0.19215	0.4	89	0.19215
SRF	0.047619	285.226	285.114	0.16	0.111989	0.04	251	0.111989
MAFG	0	261.179	261.074	0.12	0.105325	0	378	0.105325
ZFX	0	24.7987	24.6746	0	0.124051	0.12	82	0.124051

### Sheet: S1E.scANANSE_Influence_EpivsAvg
factor	influence_score	influence_score_raw	target_score	target_score_scaled	G_score	G_score_scaled	direct_targets	factor_fc
GRHL2	1	220.877	219.508	1	1.36949	1	7586	1.36949
GATA3	0.970588	175.153	174.772	0.941176	0.380881	0.714286	4620	0.380881
PRDM1	0.941176	140.416	139.651	0.588235	0.764412	0.952381	1970	0.764412
IKZF2	0.911765	141.743	141.188	0.617647	0.555177	0.904762	940	0.555177
POU2F1	0.882353	161.777	161.47	0.852941	0.307263	0.52381	7420	0.307263
TFAP2A	0.852941	138.786	138.353	0.558824	0.433841	0.809524	1898	0.433841
CUX2	0.823529	136.604	136.104	0.5	0.499775	0.857143	1005	0.499775
ATF3	0.794118	184.623	184.354	0.970588	0.269424	0.380952	3233	0.269424
SOX2	0.764706	142.133	141.773	0.647059	0.360366	0.666667	873	0.360366
TFCP2	0.735294	160.933	160.653	0.794118	0.279795	0.47619	7167	0.279795
HES4	0.705882	161.533	161.26	0.823529	0.273366	0.428571	6006	0.273366
ELF1	0.676471	135.442	135.044	0.470588	0.397555	0.761905	3336	0.397555
E2F7	0.647059	149.454	149.19	0.735294	0.264026	0.333333	4580	0.264026
NR2C1	0.617647	144.597	144.364	0.705882	0.232605	0.238095	4750	0.232605
ETV6	0.588235	165.633	165.633	0.911765	0	0	5273	0.113596
BACH2	0.558824	163.521	163.521	0.882353	0	0	3899	0.276312
ZNF121	0.529412	102.689	102.364	0.264706	0.325157	0.571429	289	0.325157
KLF6	0.5	143.476	143.265	0.676471	0.210896	0.0952381	6209	0.210896
GRHL1	0.470588	149.334	149.334	0.764706	0	0	1540	0.147548
TCF7L2	0.441176	1.06504	0.720684	0.0294118	0.344359	0.619048	5	0.344359
MAFG	0.411765	136.611	136.611	0.529412	0	0	1399	0.201251
FOXK2	0.382353	134.735	134.735	0.441176	0	0	2608	0.163287
E2F4	0.352941	133.125	133.125	0.411765	0	0	3187	0.111049
FOXN3	0.323529	90.8447	90.623	0.205882	0.221718	0.190476	130	0.221718
ZNF274	0.294118	120.026	120.026	0.382353	0	0	528	0.106769
SALL4	0.264706	115.558	115.558	0.352941	0	0	402	0.173129
AR	0.235294	52.8069	52.5439	0.0588235	0.263078	0.285714	72	0.263078
PBX1	0.205882	115.198	115.198	0.323529	0	0	2700	0.186843
NRF1	0.176471	108.645	108.645	0.294118	0	0	3149	0.123438
ELK4	0.147059	98.0459	98.0459	0.235294	0	0	542	0.103123
RFX7	0.117647	81.7683	81.5622	0.147059	0.206089	0.047619	65	0.206089
FOXJ3	0.0882353	85.6536	85.6536	0.176471	0	0	69	0.159245
NR1D2	0.0588235	0.215031	0	0	0.215031	0.142857	1	0.215031
MXI1	0.0294118	63.438	63.438	0.117647	0	0	135	0.103878
FOXN2	0	60.3711	60.3711	0.0882353	0	0	41	0.233893

### Sheet: S1F.scANANSE_Influence_EndvsAvg
factor	influence_score	influence_score_raw	target_score	target_score_scaled	G_score	G_score_scaled	direct_targets	factor_fc
ERG	1	250.741	249.507	1	1.23339	0.904762	8717	1.23339
ETS1	0.95	220.785	219.527	0.904762	1.25826	0.952381	7908	1.25826
FLI1	0.9	214.369	211.993	0.857143	2.37615	1	11518	2.37615
ELK3	0.85	210.834	210.005	0.809524	0.828961	0.857143	3377	0.828961
HEY2	0.85	221.953	221.338	0.952381	0.61492	0.714286	8681	0.61492
ETV6	0.8	193.095	192.393	0.714286	0.702601	0.761905	4632	0.702601
CREB5	0.75	157.798	157.087	0.571429	0.710865	0.809524	2524	0.710865
KLF7	0.7	158.932	158.506	0.619048	0.426195	0.619048	7766	0.426195
SOX7	0.65	180.132	179.9	0.666667	0.231482	0.52381	1645	0.231482
ETS2	0.6	139.85	139.613	0.52381	0.236107	0.571429	1845	0.236107
KLF2	0.55	205.718	205.548	0.761905	0.169586	0.285714	3120	0.169586
STAT3	0.5	139.582	139.373	0.428571	0.208614	0.380952	1797	0.208614
MEF2C	0.45	121.218	120.674	0.142857	0.544172	0.666667	659	0.544172
TCF4	0.4	131.939	131.724	0.238095	0.214822	0.428571	1291	0.214822
KLF3	0.35	134.05	133.871	0.285714	0.17821	0.333333	2275	0.17821
NR2C2	0.3	139.701	139.571	0.47619	0.130287	0.142857	711	0.130287
ELF1	0.25	136.421	136.289	0.380952	0.132743	0.190476	3219	0.132743
NFIB	0.2	0.427045	0.210467	0	0.216578	0.47619	3	0.216578
MAX	0.15	136.095	135.969	0.333333	0.125606	0.0952381	2179	0.125606
STAT5B	0.1	60.5501	60.409	0.0952381	0.141094	0.238095	25	0.141094
ELK4	0.05	127.373	127.267	0.190476	0.106443	0.047619	2010	0.106443
FOXN3	0	11.5456	11.5456	0.047619	0	0	34	0.115033

### Sheet: S1G.ANANSE_influence_OthervsAvg
factor	influence_score	influence_score_raw	target_score	target_score_scaled	G_score	G_score_scaled	direct_targets	factor_fc
RFX6	1	188.551	187.221	0.933333	1.33064	1	5848	1.33064
GRHL2	0.909091	193.79	193.282	1	0.508015	0.866667	3491	0.508015
PRDM1	0.818182	165.851	164.906	0.666667	0.944754	0.933333	2930	0.944754
HNF4A	0.818182	184.738	184.256	0.8	0.482166	0.8	3003	0.482166
HNF4G	0.727273	170.991	170.529	0.733333	0.46252	0.733333	2448	0.46252
PITX2	0.727273	186.781	186.431	0.866667	0.349993	0.6	7102	0.349993
ELF1	0.636364	155.789	155.401	0.6	0.388004	0.666667	7848	0.388004
SP3	0.545455	140.121	139.948	0.533333	0.172533	0.333333	6779	0.172533
FOXN3	0.454545	93.3893	93.1041	0.266667	0.285201	0.533333	392	0.285201
GATA3	0.363636	139.026	138.861	0.466667	0.165611	0.266667	1947	0.165611
CUX2	0.272727	131.259	131.098	0.4	0.161545	0.2	622	0.161545
FOXJ3	0.272727	74.9185	74.7152	0.2	0.203291	0.4	96	0.203291
GLIS3	0.181818	43.1383	42.864	0.0666667	0.274238	0.466667	113	0.274238
RFX2	0.0909091	104.686	104.549	0.333333	0.137422	0.0666667	784	0.137422
FOXN2	0	8.77405	8.62921	0	0.144836	0.133333	34	0.144836
PPARA	0	66.9203	66.8068	0.133333	0.113438	0	226	0.113438
